# A multi-omic dissection of super-enhancer driven oncogenic gene expression programs in ovarian cancer

**DOI:** 10.1101/2022.04.08.487699

**Authors:** Michael R. Kelly, Kamila Wisniewska, Matthew J. Regner, Michael W. Lewis, Andrea A. Perreault, Eric S. Davis, Douglas H. Phanstiel, Joel S. Parker, Hector L. Franco

## Abstract

The human genome contains regulatory elements, such as enhancers, that are often rewired by cancer cells for the activation of genes that promote tumorigenesis and resistance to therapy. This is especially true for cancers that have little or no known driver mutations within protein coding genes, such as ovarian cancer. Herein, we have utilized an integrated set of genomic and epigenomic datasets to identify clinically relevant super-enhancers that are preferentially amplified in ovarian cancer patients. We have systematically probed the top 86 super-enhancers, using CRISPR-interference and CRISPR-deletion assays coupled to RNA-sequencing, to nominate two salient super-enhancers that drive proliferation and migration of cancer cells. Utilizing Hi-C, we constructed chromatin interaction maps that enabled the annotation of direct target genes for these super-enhancers and later confirmed their activity specifically within the cancer cell compartment of human tumors using single-cell genomics data. Together, our multi-omic approach has examined a number of fundamental questions about how regulatory information encoded into super-enhancers drives gene expression networks that underlie the biology of ovarian cancer.
