## Supplemental_Data_1 for "A multi-omic dissection of super-enhancer driven oncogenic gene expression programs in ovarian cancer"

### Sheet: Sheet1
Table containing super-enhancer coordinates and sgRNAs for each super enhancer tested in the CRISPRi screen and the CRISPR KO experiments.
sgRNA Target	sgRNA Forward Sequence	sgRNA Reverse Sequence	Genomic Coordinates Guide	Genomic Coordinates SE	CRISPRi Screen Cluster Identity
2A	CACCGTTTATAGCGCATTGAGCCTA	AAACTAGGCTCAATGCGCTATAAAC	chr6:58,777,213-58,777,232	chr6:58,776,479-58,779,382	8
2B	CACCGAAGGCGCTCTAATATCCGCT	AAACAGCGGATATTAGAGCGCCTTC	chr6:58,779,075-58,779,094
4A	CACCGCCCTCAAAGACTATAGTCGG	AAACCCGACTATAGTCTTTGAGGGC	chr19:30,173,768-30,173,787	chr19:30,149,220-30,182,121	7
4B	CACCGATACTGATCCGCGCTAAACA	AAACTGTTTAGCGCGGATCAGTATC	chr19:30,179,144-30,179,163
5A	CACCGTCTAAATGGACGTTCCACTC	AAACGAGTGGAACGTCCATTTAGAC	chr7:61,969,752-61,969,771	chr7:61,967,557-61,970,462	7
5B	CACCGATGGACCTGTTTGAGACCTT	AAACAAGGTCTCAAACAGGTCCATC	chr7:61,968,119-61,968,138
6A	CACCGCTTGACAGTAAACCCCCGAG	AAACCTCGGGGGTTTACTGTCAAGC	chr3:134,045,426-134,045,445	chr3:134,027,079-134,056,695	1
6B	CACCGTGCTGACTGAATACGTGAC	AAACGTCACGTATTCAGTCAGCAC	chr3:134,052,537-134,052,556
8A	CACCGAAAGATACGAACCGCTACC	AAACGGTAGCGGTTCGTATCTTTC	chr20:55,858,750-55,858,769	chr20:55,858,616-55,865,992	10
8B	CACCGTTTATCTCATCGAAGCGCCA	AAACTGGCGCTTCGATGAGATAAAC	chr20:55,863,398-55,863,417
9A	CACCGTCATCTCAGCCGGTCGCACC	AAACGGTGCGACCGGCTGAGATGAC	chr12:52,541,048-52,541,067	chr12:52,538,601-52,558,687	9
9B	CACCGAATTTAGCGGCCTGTGCGG	AAACCCGCACAGGCCGCTAAATTC	chr12:52,558,539-52,558,558
10A	CACCGTGTTTCGGTAGTGTGCGCGG	AAACCCGCGCACACTACCGAAACAC	chr20:30,182,562-30,182,581	chr20:30,176,094-30,200,994	1
10B	CACCGTATACTAGGAACCGGGCCCC	AAACGGGGCCCGGTTCCTAGTATAC	chr20:30,199,636-30,199,655
12A	CACCGTGTGGTGTGGCGACGCCAAC	AAACGTTGGCGTCGCCACACCACAC	chr19:30,324,439-30,324,458	chr19:30,323,584-30,347,303	7
12B	CACCGTGCGCGGGGGCGTAAAAATG	AAACCATTTTTACGCCCCCGCGCAC	chr19:30,336,517-30,336,536
13A	CACCGTCCCAGGTAAGTATGACGAT	AAACATCGTCATACTTACCTGGGAC	chr11:72,960,178-72,960,297	chr11:72,959,668-72,970,895	7
13B	CACCGCTCCAGCTGTCATCGGTTAA	AAACTTAACCGATGACAGCTGGAGC	chr11:72,969,837-72,969,856
14A	CACCGTGAACGAGAGTGCGCCCGTC	AAACGACGGGCGCACTCTCGTTCAC	chr1:16,500,519-16,500,538	chr1:16,493,671-16,516,686	3
14B	CACCGTCGGGGAGTTTCCACTCCGC	AAACGCGGAGTGGAAACTCCCCGAC	chr1:16,508,684-16,508,703
16A	CACCGCAGCGCCAGCGCCCGAAATA	AAACTATTTCGGGCGCTGGCGCTGC	chr17:76,337,901-76,337,920	chr17:76,337,527-76,372,564	2
16B	CACCGAATGTCCGCGCCGAGTACG	AAACCGTACTCGGCGCGGACATTC	chr17:76,349,167-76,349,186
17A	CACCGAACAAATGGGTTGCCGTGAG	AAACCTCACGGCAACCCATTTGTTC	chr17:41,742,929-41,742,948	chr17:41,740,520-41,755,489	7
17B	CACCGTGTGCTGGCCTTCGTCGGG	AAACCCCGACGAAGGCCAGCACAC	chr17:41,747,846-41,747,865
18A	CACCGCTAAGATGATCGTTCCTGGG	AAACCCCAGGAACGATCATCTTAGC	chr12:26,427,356-26,427,375	chr12:26,423,922-26,446,328	6
18B	CACCGCACTGTAGCGACGTGCAAG	AAACCTTGCACGTCGCTACAGTGC	chr12:26,440,685-26,440,704
19A	CACCGTGTTCGGTTTGCACTACGGA	AAACTCCGTAGTGCAAACCGAACAC	chr11:65,245,464-65,245,483	chr11:65,238,933-65,258,918	7
19B	CACCGCTGCGCTGAGTACCGAAAGC	AAACGCTTTCGGTACTCAGCGCAGC	chr11:65,255,539-65,255,558
20A	CACCGGAACTACGATTTGACACGG	AAACCCGTGTCAAATCGTAGTTCC	chr19:40,677,088-40,677,107	chr19:40,668,470-40,691,123	10
20B	CACCGAAATCGCCTTTGAACGTGCC	AAACGGCACGTTCAAAGGCGATTTC	chr19:40,684,734-40,684,753
21A	CACCGCAGCACGATTCACCCTTTCG	AAACCGAAAGGGTGAATCGTGCTGC	chr20:48,851,457-48,851,476	chr20:48,833,271-48,877,552	2
21B	CACCGCCGCCGACCACAAGCGGGTT	AAACAACCCGCTTGTGGTCGGCGGC	chr20:48,859,837-48,859,856
22A	CACCGCTTAGGTACCAGGACATTCG	AAACCGAATGTCCTGGTACCTAAGC	chr5:149,841,675-149,841,694	chr5:149,838,733-149,869,230	2
22B	CACCGGACCACCGCTGCTTACGGT	AAACACCGTAAGCAGCGGTGGTCC	chr5:149,852,002-149,852,021
23A	CACCGCTGCTTGTTAGCACGCAGGG	AAACCCCTGCGTGCTAACAAGCAGC	chr20:55,898,243-55,898,262	chr20:55,891,794-55,902,685	7
23B	CACCGACCGGCTAGTAGGGTTTGCG	AAACCGCAAACCCTACTAGCCGGTC	chr20:55,901,661-55,901,680
24A	CACCGTGAGGTAGCGAAGTATGTCC	AAACGGACATACTTCGCTACCTCAC	chr11:72,905,977-72,905,996	chr11:72,888,842-72,925,604	3
24B	CACCGTTGGGTTCACCCACTCTAG	AAACCTAGAGTGGGTGAACCCAAC	chr11:72,923,993-72,924,012
25A	CACCGAGCAGATGGTTCGGTCAGAC	AAACGTCTGACCGAACCATCTGCTC	chr22:30,630,985-30,631,004	chr22:30,577,358-30,650,297	8
25B	CACCGCCAGAGACTGGATCCGGTAA	AAACTTACCGGATCCAGTCTCTGGC	chr22:30,647,768-30,647,787
26A	CACCGCGGGAGCTAATCTTGATTGC	AAACGCAATCAAGATTAGCTCCCGC	chr17:57,925,175-57,925,194	chr17:57,919,475-57,933,964	3
26B	CACCGATGGATCCCTCCTATCGGCA	AAACTGCCGATAGGAGGGATCCATC	chr17:57,932,909-57,932,928
28A	CACCGTTCTAGTGCACTAGACATC	AAACGATGTCTAGTGCACTAGAAC	chr3:125,320,984-125,321,003	chr3:125,314,931-125,328,711	10
28B	CACCGAATTGATACTACTGGGCCG	AAACCGGCCCAGTAGTATCAATTC	chr3:125,327,264-125,327,283
29A	CACCGTGTGGTGCACGTCGTAGATA	AAACTATCTACGACGTGCACCACAC	chr19:9,171,568-9,171,587	chr19:9,136,459-9,190,714	3
29B	CACCGGTGCTCCAATCACGGCCAT	AAACATGGCCGTGATTGGAGCACC	chr19:9,186,021-9,186,040
30A	CACCGCCACAATAATGATAATCGTC	AAACGACGATTATCATTATTGTGGC	chr5:43,421,122-43,421,141	chr5:43,421,029-43,434,897	10
30B	CACCGTGGGAGCCGTAGCTCCGTCT	AAACAGACGGAGCTACGGCTCCCAC	chr5:43,429,120-43,429,139
31A	CACCGTTAAGCGCTTTCAAGTCGTA	AAACTACGACTTGAAAGCGCTTAAC	chr12:27,668,713-27,668,732	chr12:27,666,670-27,671,214	3
31B	CACCGTCAAGCCGTTTAGGATCGAA	AAACTTCGATCCTAAACGGCTTGAC	chr12:27,670,180-27,670,199
32A	CACCGACAGGCTGACTTACGTAACC	AAACGGTTACGTAAGTCAGCCTGTC	chr20:48,364,457-48,364,476	chr20:48,363,867-48,392,036	7
32B	CACCGAACCACCCCTACCGCTTAGG	AAACCCTAAGCGGTAGGGGTGGTTC	chr20:48,387,939-48,387,958
33A	CACCGAAACCCCCCTGTGATACGT	AAACACGTATCACAGGGGGGTTTC	chr17:48,105,805-48,105,824	chr17:48,104,382-48,125,378	2
33B	CACCGAACACTTACGATGTCCCCGT	AAACACGGGGACATCGTAAGTGTTC	chr17:48,121,863-48,121,882
36A	CACCGTCGCAAGAGTTTACGGTTGA	AAACTCAACCGTAAACTCTTGCGAC	chr14:103,610,115-103,610,134	chr14:103,604,163-103,638,501	9
36B	CACCGAACACTAGAGCATGCGGAAC	AAACGTTCCGCATGCTCTAGTGTTC	chr14:103,636,969-103,636,988
38A	CACCGTTGGCTATGGACAAACGGGC	AAACGCCCGTTTGTCCATAGCCAAC	chr3:107,695,416-107,695,435	chr3:107,653,709-107,761,355	10
38B	CACCGTGATGTATTCGCCGCCTGCT	AAACAGCAGGCGGCGAATACATCAC	chr3:107,740,773-107,740,792
39A	CACCGCACATCCAAATAGCTACGGA	AAACTCCGTAGCTATTTGGATGTGC	chr10:75,647,331-75,647,350	chr10:75,645,910-75,666,957	7
39B	CACCGACCCAGTTATTACCTAAGTC	AAACGACTTAGGTAATAACTGGGTC	chr10:75,666,325-75,666,344
41A	CACCGGCATAAACTCTAAACGTCA	AAACTGACGTTTAGAGTTTATGCC	chr4:10,048,229-10,048,248	chr4:10,046,735-10,065,982	9
41B	CACCGTGTATGACCGATTCCATACG	AAACCGTATGGAATCGGTCATACAC	chr4:10,055,811-10,055,830
42A	CACCGCAAAGGGTGTAAAGCGGTCC	AAACGGACCGCTTTACACCCTTTGC	chr1:201,404,084-201,404,103	chr1:201,403,674-201,432,220	10
42B	CACCGATGACTCACGTATCGGGTGG	AAACCCACCCGATACGTGAGTCATC	chr1:201,431,224-201,431,243
43A	CACCGACCGTGGGGCTTACATGCTC	AAACGAGCATGTAAGCCCCACGGTC	chr11:10,921,184-10,921,203	chr11:10,921,481-10,953,619	9
43B	CACCGACGGAGCAGCGCGTAACTA	AAACTAGTTACGCGCTGCTCCGTC	chr11:10,953,059-10,953,078
44A	CACCGAGGTGTCTCTTGACGGAACG	AAACCGTTCCGTCAAGAGACACCTC	chr6:6,679,256-6,679,275	chr6:6,677,156-6,695,575	2
44B	CACCGCAAATGCGGGTCCGACCTTC	AAACGAAGGTCGGACCCGCATTTGC	chr6:6,687,033-6,687,052
45A	CACCGCATTCTGACATCGCGATGT	AAACACATCGCGATGTCAGAATGC	chr1:165,131,244-165,131,263	chr1:165,122,015-165,144,300	4
45B	CACCGTACAATGGACAATTAGGCGT	AAACACGCCTAATTGTCCATTGTAC	chr1:165,139,148-165,139,167
47A	CACCGCAGTCTACTTTCGATCAATG	AAACCATTGATCGAAAGTAGACTGC	chr12:125,211,822-125,211,841	chr12:125,185,845-125,232,426	10
47B	CACCGTTAGCTTAAGCTCTCACGC	AAACGCGTGAGAGCTTAAGCTAAC	chr12:125,231,892-125,231,911
48A	CACCGAGTCCGTGCGTAGGCTCCG	AAACCGGAGCCTACGCACGGACTC	chr1:8,950,162-8,950,181	chr1:8,949,383-8,974,154	2
48B	CACCGCTGAACTAGGTTTGCGCCAT	AAACATGGCGCAAACCTAGTTCAGC	chr1:8,964,108-8,964,127
49A	CACCGAGGTACAGCGACTCGAGCTT	AAACAAGCTCGAGTCGCTGTACCTC	chr10:112,158,218-112,158,237	chr10:112,152,370-112,182,969	1
49B	CACCGAGGTAGCACGTTCACGGCAC	AAACGTGCCGTGAACGTGCTACCTC	chr10:112,170,834-112,170,853
50A	CACCGAAGTGGATCACGTACGTGTG	AAACCACACGTACGTGATCCACTTC	chr7:47,631,989-47,632,008	chr7:47,631,136-47,646,475	1
50B	CACCGCAGCTCCTTAATCACGTATA	AAACTATACGTGATTAAGGAGCTGC	chr7:47,644,841-47,644,860
51A	CACCGTCATAGTGTGTCGTGAGAAC	AAACGTTCTCACGACACACTATGAC	chr21:43,055,215-43,055,234	chr21:43,052,090-43,080,709	1
51B	CACCGCAGACCCGTGTCCCGTGTC	AAACGACACGGGACACGGGTCTGC	chr21:43,068,931-43,068,950
52A	CACCGCCTGCAGGCTCCAAATATCG	AAACCGATATTTGGAGCCTGCAGGC	chr20:36,809,339-36,809,358	chr20:36,796,473-36,816,181	7
52B	CACCGAAGCAATCTGATTACCGTG	AAACCACGGTAATCAGATTGCTTC	chr20:36,816,061-36,816,080
53A	CACCGCGCAATCCATCCGGCAGCG	AAACCGCTGCCGGATGGATTGCGC	chr3:177,077,799-177,077,818	chr3:177,045,540-177,104,878	7
53B	CACCGCGTCAGCATACTAATAATG	AAACCATTATTAGTATGCTGACGC	chr3:177,085,702-177,085,721
54A	CACCGACGTGTCCCGTGCCGGGCGA	AAACTCGCCCGGCACGGGACACGTC	chr3:197,183,425-197,183,444	chr3:197,182,868-197,223,128	2
54B	CACCGTAGGTTGAGGAGGTCCGAA	AAACTTCGGACCTCCTCAACCTAC	chr3:197,216,248-197,216,267
55A	CACCGGTCACATACCCTAGTATGC	AAACGCATACTAGGGTATGTGACC	chr1:202,004,256-202,004,275	chr1:201,987,918-202,026,572	6
55B	CACCGTATCTTGACCACGCTAAGCT	AAACAGCTTAGCGTGGTCAAGATAC	chr1:202,025,816-202,025,835
56A	CACCGCCGCCTGGAAGGTCGACGCC	AAACGGCGTCGACCTTCCAGGCGGC	chr5:141,615,824-141,615,843	chr5:141,590,669-141,626,470	7
56B	CACCGTGGCGCATGTAAGGATACGC	AAACGCGTATCCTTACATGCGCCAC	chr5:141,626,178-141,626,197
58A	CACCGGCACACGCCTGCTAACATC	AAACGATGTTAGCAGGCGTGTGCC	chr20:18,206,292-18,206,311	chr20:18,200,434-18,235,842	7
58B	CACCGATACGCCGGGTGATTCACC	AAACGGTGAATCACCCGGCGTATC	chr20:18,233,263-18,233,282
59A	CACCGCGAAAACGAACCTTGACTGC	AAACGCAGTCAAGGTTCGTTTTCGC	chr2:191,503,233-191,503,252	chr2:191,500,662:191,513,474	3
59B	CACCGAGCTTTGACAACTGTCGCGC	AAACGCGCGACAGTTGTCAAAGCTC	chr2:191,512,953-191,512,972
60A	CACCGTTACACAGAAGGCCGTTCAC	AAACGTGAACGGCCTTCTGTGTAAC	chr20:52,355,052 -52,355,071	chr20:52,352,051-52,368,920	2
60B	CACCGACCTATAAGAACGGAGTGCT	AAACAGCACTCCGTTCTTATAGGTC	chr20:52,364,797-52,364,816
61A	CACCGCCATTGGTGCCCTACTGGTC	AAACGACCAGTAGGGCACCAATGGC	chr4:184,330,644-184,330,663	chr4:184,319,283-184,361,351
61B	CACCGGGGACTCTCCCCCGACTGT	AAACACAGTCGGGGGAGAGTCCCC	chr4:184,360,279-184,360,298
62A	CACCGTTCCTAGGAGCATCGTGTAT	AAACATACACGATGCTCCTAGGAAC	chr2:64,486,847-64,486,866	chr2:64,486,614-64,504,901	10
62B	CACCGACATACTGGGTCACGCCTCA	AAACTGAGGCGTGACCCAGTATGTC	chr2:64,504,711-64,504,730
63A	CACCGCGAGAGCATTCCCTCTCACG	AAACCGTGAGAGGGAATGCTCTCGC	chr2:1,617,391-1,617,410	chr2:1,617,170-1,632,273	9
63B	CACCGTGGAGCCCCACTACCGAAGT	AAACACTTCGGTAGTGGGGCTCCAC	chr2:1,628,939-1,628,958
64A	CACCGTTGGCCAAAACTCCGGCTCG	AAACCGAGCCGGAGTTTTGGCCAAC	chr12:66,123,122-66,123,141	chr12:66,113,657-66,136,553
64B	CACCGACCCCCGCGCACTTAACGCA	AAACTGCGTTAAGTGCGCGGGGGTC	chr12:66,135,848-66,135,867
65A	CACCGTCACGCTCGGCGCTACGTGC	AAACGCACGTAGCGCCGAGCGTGAC	chr5:90,576,447-90,576,466	chr5:90,567,233-90,592,481	2
65B	CACCGCAACACAGAACACTTAAGCG	AAACCGCTTAAGTGTTCTGTGTTGC	chr5:90,591,790-90,591,809
67A	CACCGAAGGGTGAGCGCTATGCTCG	AAACCGAGCATAGCGCTCACCCTTC	chr8:11,745,907-11,745,926	chr8:11,726,060-11,760,068	2
67B	CACCGATACGGGCATGTGATTCCG	AAACCGGAATCACATGCCCGTATC	chr8:11,754,976-11,754,995
69A	CACCGAACATACATACCACGGTCTC	AAACGAGACCGTGGTATGTATGTTC	chr1:94,790,080-94,790,099	chr1:94,782,800-94,800,901	5
69B	CACCGACTGGAGGGTCATTCGTGTG	AAACCACACGAATGACCCTCCAGTC	chr1:94,799,763-94,799,782
71A	CACCGCAAGCTCCAGCACCCGTGA	AAACTCACGGGTGCTGGAGCTTGC	chr8:87,000,477-87,000,496	chr8:86,991,697-87,022,615	2
71B	CACCGAACCCAGATGAATCCGAAGT	AAACACTTCGGATTCATCTGGGTTC	chr8:87,014,367-87,014,386
72A	CACCGCCCTTAAAGGGCCGCGTTCG	AAACCGAACGCGGCCCTTTAAGGGC	chr15:93,352,675-93,352,694	chr15:93,344,779-93,383,966	10
72B	CACCGAGGCCGCTGAATTAACCCG	AAACCGGGTTAATTCAGCGGCCTC	chr15:93,375,063-93,375,082
73A	CACCGTGGTCTGGATCTATAAGGTC	AAACGACCTTATAGATCCAGACCAC	chr4:25,546,899-25,546,918	chr4:25,537,562-25,566,060	4
73B	CACCGATGGTATTAATTGGTAACGG	AAACCCGTTACCAATTAATACCATC	chr4:25,565,868-25,565,887
75A	CACCGTAGGTACCAATACATAGGC	AAACGCCTATGTATTGGTACCTAC	chr9:35,925,284-35,925,303	chr9:35,923,732-35,949,509	5
75B	CACCGTTTGGGCTGGACGGTTTGAA	AAACTTCAAACCGTCCAGCCCAAAC	chr9:35,937,599-35,937,618
77A	CACCGCAGAACTTTATCGCCCGCAA	AAACTTGCGGGCGATAAAGTTCTGC	chr1:234,634,897-234,634,916	chr1:234,631,993-234,658,439	2
77B	CACCGATAACCCGGGTCTGCCCCCG	AAACCGGGGGCAGACCCGGGTTATC	chr1:234,645,337-234,645,356
78A	CACCGAACCTGTCAACACGGGAGCC	AAACGGCTCCCGTGTTGACAGGTTC	chr6:18,476,939-18,476,958	chr6:18,471,535-18,504,457	4
78B	CACCGTGGCCATGGGAACGTATGTT	AAACAACATACGTTCCCATGGCCAC	chr6:18,491,719-18,491,738
79A	CACCGTTATGGCCATTACGGCACT	AAACAGTGCCGTAATGGCCATAAC	chr3:112,363,360-112,363,379	chr3:112,360,857-112,371,215	8
79B	CACCGTTACCGTGCTTCTAGCACGC	AAACGCGTGCTAGAAGCACGGTAAC	chr3:112,366,280-112,366,299
80A	CACCGTACCCCTGGGACACGTCACG	AAACCGTGACGTGTCCCAGGGGTAC	chr6:6,803,942-6,803,961	chr6:6,781,579-6,834,492	8
80B	CACCGTGAATGGCCCGCACATCAAT	AAACATTGATGTGCGGGCCATTCAC	chr6:6,820,991-6,821,010
81A	CACCGGATGGCAAGCCTTAACACA	AAACTGTGTTAAGGCTTGCCATCC	chr7:20,285,364-20,285,383	chr7:20,282,480-20,290,541	3
81B	CACCGATGTGGAATGGATACGTCAT	AAACATGACGTATCCATTCCACATC	chr7:20,289,643-20,289,662
82A	CACCGTAGCCTTACTTGACTCGCCT	AAACAGGCGAGTCAAGTAAGGCTAC	chr8:87,040,611-87,040,630	chr8:87,037,748-87,049,864	5
82B	CACCGTTGGCAACCCATGGCACCGC	AAACGCGGTGCCATGGGTTGCCAAC	chr8:87,043,818-87,043,837
83A	CACCGAGAAGGAAGCAGGTACCCGA	AAACTCGGGTACCTGCTTCCTTCTC	chr12:43,343,599-43,343,618	chr12:43,343,145-43,360,860	8
83B	CACCGGAACAAAGATCGTGCCTAC	AAACGTAGGCACGATCTTTGTTCC	chr12:43,355,416-43,355,435
84A	CACCGAGCTCGATGTGCATACAGCG	AAACCGCTGTATGCACATCGAGCTC	chr8:40,019,169-40,019,188	chr8:40,014,562-40,040,332	2
84B	CACCGTAGGCTATTCACGGAAGGT	AAACACCTTCCGTGAATAGCCTAC	chr8:40,030,538-40,030,557
85A	CACCGCTAGGAATGCATCCGTGCCG	AAACCGGCACGGATGCATTCCTAGC	chr9:16,032,043-16,032,062	chr9:16,030,467-16,041,809	10
85B	CACCGATGGCCCCCCTTGAGCTACG	AAACCGTAGCTCAAGGGGGGCCATC	chr9:16,039,774-16,039,793
86A	CACCGATTTGTGCTGCGTCAACTGG	AAACCCAGTTGACGCAGCACAAATC	chr5:173,180,834-173,180,853	chr5:173,162,366-173,193,843	8
86B	CACCGAGATGTCTCCGTGCTTAGCC	AAACGGCTAAGCACGGAGACATCTC	chr5:173,191,530-173,191,549
87A	CACCGAGGGGTCCGAGACGCGCCAA	AAACTTGGCGCGTCTCGGACCCCTC	chr6:18,277,601-18,277,620	chr6:18,277,001-18,313,890	9
87B	CACCGACTGTACCTAGCGCACCCTA	AAACTAGGGTGCGCTAGGTACAGTC	chr6:18,308,291-18,308,310
88A	CACCGCTAGAGTCACGGACTCCCC	AAACGGGGAGTCCGTGACTCTAGC	chr4:74,536,106-74,536,125	chr4:74,529,930-74,544,535	9
88B	CACCGAAATTTGATTAGGCACCCGG	AAACCCGGGTGCCTAATCAAATTTC	chr4:74,544,629-74,544,648
89A	CACCGTGGAGTCTAGGTGCCGCAAC	AAACGTTGCGGCACCTAGACTCCAC	chr12:43,139,651-43,139,670	chr12:43,137,260-43,154,889	3
89B	CACCGCTAGCTTCCATAAGTGACGA	AAACTCGTCACTTATGGAAGCTAGC	chr12:43,153,046-43,153,065
90A	CACCGAGTGCACAGCGGTTAGATC	AAACGATCTAACCGCTGTGCACTC	chr12:42,405,972-42,405,991	chr12:42,399,782-42,421,649	8
90B	CACCGTATAAAATGGTGGACGCTGC	AAACGCAGCGTCCACCATTTTATAC	chr12:42,414,693-42,414,712
91A	CACCGTTGAACCTGGAGACCGTTGT	AAACACAACGGTCTCCAGGTTCAAC	chr9:4,340,642-4,340,661	chr9:4,327,651-4,365,328	10
91B	CACCGGCCCCCAGAAAAACGACGG	AAACCCGTCGTTTTTCTGGGGGCC	chr9:4,353,723-4,353,742
92A	CACCGATGCCTCTTTCTTCGAACAA	AAACTTGTTCGAAGAAAGAGGCATC	chr15:58,676,105-58,676,124	chr15:58,673,068-58,687,089	4
92B	CACCGAAGGAAGGCCCCTATCATG	AAACCATGATAGGGGCCTTCCTTC	chr15:58,681,224-58,681,243
94A	CACCGGCCCTCAGGTCTACTTAGA	AAACTCTAAGTAGACCTGAGGGCC	chr3:189,655,232-189,655,251	chr3:189,654,709-189,668,263	1
94B	CACCGCACCAGGAAACTCCGACCGT	AAACACGGTCGGAGTTTCCTGGTGC	chr3:189,664,554-189,664,573
95A	CACCGATGCGCTACTACCGACAGAT	AAACATCTGTCGGTAGTAGCGCATC	chr5:31,111,614-31,111,633	chr5:31,105,322-31,119,407	3
95B	CACCGTGTAGCGTGTGAAATTGCG	AAACCGCAATTTCACACGCTACAC	chr5:31,118,812-31,118,831
96A	CACCGACTGGCACAGTTCCGAAAAA	AAACTTTTTCGGAACTGTGCCAGTC	chr3:112,390,553-112,390,572	chr3:112,388,012-112,417,892	7
96B	CACCGATTAACATCTAGTCGCAAGA	AAACTCTTGCGACTAGATGTTAATC	chr3:112,402,073-112,402,092
98A	CACCGGACCCTGTATTGTATGCCG	AAACCGGCATACAATACAGGGTCC	chr4:74,566,911-74,566,930	chr4:74,563,322-74,600,190	6
98B	CACCGTGAGGTATTTAGCGGGTAGC	AAACGCTACCCGCTAAATACCTCAC	chr4:74,593,452-74,593,471
99A	CACCGTCTAGAAAGATCGTGTCTTG	AAACCAAGACACGATCTTTCTAGAC	chr5:57,431,179-57,431,198	chr5:57,428,098-57,446,753	8
99B	CACCGCACACACAGCTTGGTCGATT	AAACAATCGACCAAGCTGTGTGTGC	chr5:57,446,511-57,446,530
100A	CACCGAGATGAAATAACCCGTGAT	AAACATCACGGGTTATTTCATCTC	chr9:21,678,220-21,678,239	chr9:21,676,981-21,688,433	4
100B	CACCGACTGCTCCTCAAACAGCGAA	AAACTTCGCTGTTTGAGGAGCAGTC	chr9:21,684,837-21,684,856
101A	CACCGTAAGCAGCCTGTCTGTCGAT	AAACATCGACAGACAGGCTGCTTAC	chr5:73,537,467-73,537,486	chr5:73,536,666-73,567,725	10
101B	CACCGGTGAATATTGCGAATGCCC	AAACGGGCATTCGCAATATTCACC	chr5:73,546,643-73,546,662
102A	CACCGCTTTCTTCCTTCTGCGACGT	AAACACGTCGCAGAAGGAAGAAAGC	chr11:129,598,796-129,598,815	chr11:129,593,849-129,620,764	4
102B	CACCGAGTGCATGCTCGTGTGTCAT	AAACATGACACACGAGCATGCACTC	chr11:129,607,905-129,607,924
104A	CACCGATTCAAGGCTACACGATGTC	AAACGACATCGTGTAGCCTTGAATC	chr6:100,624,660-100,624,679	chr6:100,608,923-100,630,940	8
104B	CACCGGAGACGCGTATCAGCATCC	AAACGGATGCTGATACGCGTCTCC	chr6:100,626,690-100,626,709
105A	CACCGTTTCATTTGCTCACGCAAA	AAACTTTGCGTGAGCAAATGAAAC	chr18:30,381,141-30,381,160	chr18:30,369,486-30,394,532	8
105B	CACCGTGGGAGCATGTCCAATTAGC	AAACGCTAATTGGACATGCTCCCAC	chr18:30,390,271-30,390,290
106A	CACCGGGGACAGACTGATAGCCCG	AAACCGGGCTATCAGTCTGTCCCC	chr4:74,783,324-74,783,343	chr4:74,781,391-74,788,553	6
106B	CACCGCCAATGTTCACGATATGCAT	AAACATGCATATCGTGAACATTGGC	chr4:74,786,870-74,786,889
DORM1	CACCGGCAGTACTGGTCGAGACTA	AAACTAGTCTCGACCAGTACTGCC	chr9:116,501,451-116,501,470		4
FOXL2NB-g1	CACCGCCGCCCCGCTATAGGGGCGA	AAACTCGCCCCTATAGCGGGGCGGC	chr3:138,666,023-138,666,042		3
FOXL2NB-g2	CACCGCGCCTTCGCCCCTATAGCG	AAACCGCTATAGGGGCGAAGGCGC	chr3:138,666,017-138,666,036		3
RNF4-sg1	CACCGCCTACTCTACTTCCGCGGT	AAACACCGCGGAAGTAGAGTAGGC	chr4:2,470,767-2,470,786		6
RNF4-sg2	CACCGTGTCCTTACCCGGCCGACCG	AAACCGGTCGGCCGGGTAAGGACAC	chr4:2,470,751-2,470,770		6
Scramble1	CACCGCTGATCTATCGCGGTCGTC	AAACGACGACCGCGATAGATCAGC	n/a		6
Scramble2	CACCGAACAGTCGCGTTTGCGACT	AAACAGTCGCAAACGCGACTGTTC	n/a		2
PLAG1-sg1	CACCGAGCGGTGGGCGCGACGTCGG	AAACCCGACGTCGCGCCCACCGCTC	chr8:57,123,885-57,123,904		10
PLAG1-sg2	CACCGGGCAGCGCATACACTACAA	AAACTTGTAGTGTATGCGCTGCCC	chr8:57,123,820-57,123,839		10
eFOX1	CACCGACTCGCCCATACCGCGCCCG	AAACCGGGCGCGGTATGGGCGAGTC	chr3:138,634,889-138,934,908		10
eFOX2	CACCGTACGCGCAAGCCCTCGGGCG	AAACCGCCCGAGGGCTTGCGCGTAC	chr3:138,634,875-138,634,894		10
eRFN5	CACCGAGGCCCGGTCCAAGATTCGC	AAACGCGAATCTTGGACCGGGCCTC	chr4:2,537,618-2,537,637		6
eRNF6	CACCGAGGGATCCCAGTTTACGTCG	AAACCGACGTAAACTGGGATCCCTC	chr4:2,538,360-2,538,379		6
TP53	CACCGCCAGTCTTGAGCACATGGG	AAACTCCCATGTGCTCAAGACTGGC	chr17:7,590,827-7,590,846		1
