## Supplemental_Data_8 for "A multi-omic dissection of super-enhancer driven oncogenic gene expression programs in ovarian cancer"

This sheet contains all cis-downregualted DEGs detected in the SE14 and SE60 KO cells Hi-C classification as a direct or indirect target
log2FC_obs_exp	gene	se	type	set	pair_distance	cutoff	target	CNVeQTL Predicted Target
0	FLG	se14	intra	SE-Target Pairs	135793401	0.325484103	indirect	NA
6.763953027	MAB21L3	se14	intra	SE-Target Pairs	100148297	0.325484103	direct	No
0.823592346	EPHA2	se14	intra	SE-Target Pairs	21696	0.325484103	direct	Yes
0	HMCN1	se14	intra	SE-Target Pairs	169197604	0.325484103	indirect	NA
0.602393139	LINC01226	se14	intra	SE-Target Pairs	15477957	0.325484103	direct	No
0.187291134	DNM3	se14	intra	SE-Target Pairs	155304539	0.325484103	indirect	NA
0.940552723	TINAGL1	se14	intra	SE-Target Pairs	15536007	0.325484103	direct	No
-0.872332913	ERRFI1	se14	intra	SE-Target Pairs	8417885	0.325484103	indirect	NA
-1.426971848	OTUD3	se14	intra	SE-Target Pairs	3702809	0.325484103	indirect	NA
-0.110057493	NBL1	se14	intra	SE-Target Pairs	3463644	0.325484103	indirect	NA
0.202474208	IVNS1ABP	se14	intra	SE-Target Pairs	168782183	0.325484103	indirect	NA
0.250840018	PIK3CD	se14	intra	SE-Target Pairs	6794289	0.325484103	indirect	NA
0	NMNAT2	se14	intra	SE-Target Pairs	166883356	0.325484103	indirect	NA
1.131711692	ABCA4	se14	intra	SE-Target Pairs	78082427	0.325484103	direct	No
0	SGIP1	se14	intra	SE-Target Pairs	50493746	0.325484103	indirect	NA
-0.167467943	RHEX	se14	intra	SE-Target Pairs	189783958	0.325484103	indirect	NA
-1.121519178	DHRS3	se14	intra	SE-Target Pairs	3826458	0.325484103	indirect	NA
0.027000734	SERINC2	se14	intra	SE-Target Pairs	15376333	0.325484103	indirect	NA
0.093173799	PLXNA2	se14	intra	SE-Target Pairs	191913387	0.325484103	indirect	NA
0.35025645	JUN	se14	intra	SE-Target Pairs	42745507	0.325484103	direct	No
0.603824291	GNB1	se14	intra	SE-Target Pairs	14681752	0.325484103	direct	Yes
-0.023546612	C1orf116	se14	intra	SE-Target Pairs	190701823	0.325484103	indirect	NA
-1.365827431	CDA	se14	intra	SE-Target Pairs	4409365	0.325484103	indirect	NA
0	NID1	se14	intra	SE-Target Pairs	219724203	0.325484103	indirect	NA
-1.167980356	GJB3	se14	intra	SE-Target Pairs	18740711	0.325484103	indirect	NA
0	DNAJC6	se14	intra	SE-Target Pairs	49214069	0.325484103	indirect	NA
1.328992127	S100A16	se14	intra	SE-Target Pairs	137081236	0.325484103	direct	No
0	KCNK2	se14	intra	SE-Target Pairs	198672806	0.325484103	indirect	NA
-0.072761565	PEX14	se14	intra	SE-Target Pairs	5971076	0.325484103	indirect	NA
0.285036331	SELL	se14	intra	SE-Target Pairs	153176565	0.325484103	indirect	NA
-0.048984698	CTSE	se14	intra	SE-Target Pairs	189811380	0.325484103	indirect	NA
-0.757709708	PLA2G5	se14	intra	SE-Target Pairs	3848593	0.325484103	indirect	NA
-0.298088775	UBIAD1	se14	intra	SE-Target Pairs	5172824	0.325484103	indirect	NA
1.430509266	KANK4	se14	intra	SE-Target Pairs	46280805	0.325484103	direct	No
-1.187186391	DNAJC16	se14	intra	SE-Target Pairs	652727	0.325484103	indirect	NA
0.054684403	TACSTD2	se14	intra	SE-Target Pairs	42538888	0.325484103	indirect	NA
-0.290979564	CASZ1	se14	intra	SE-Target Pairs	5647545	0.325484103	indirect	NA
-0.336344909	EXO5	se14	intra	SE-Target Pairs	24468354	0.325484103	indirect	NA
-0.072761565	DFFA	se14	intra	SE-Target Pairs	5971665	0.325484103	indirect	NA
2.108826652	FNBP1L	se14	intra	SE-Target Pairs	77407609	0.325484103	direct	No
0.130637165	HPCAL4	se14	intra	SE-Target Pairs	23652811	0.325484103	indirect	NA
0.270052725	ATP8B2	se14	intra	SE-Target Pairs	137791957	0.325484103	indirect	NA
0.750657299	SKI	se14	intra	SE-Target Pairs	14345945	0.325484103	direct	Yes
-1.818949507	KAZN	se14	intra	SE-Target Pairs	1580866	0.325484103	indirect	NA
1.194770624	CLIC4	se14	intra	SE-Target Pairs	8565681	0.325484103	direct	Yes
0.59268682	PM20D1	se14	intra	SE-Target Pairs	189314998	0.325484103	direct	No
0	TGFB2	se14	intra	SE-Target Pairs	202012597	0.325484103	indirect	NA
-0.163167586	ZMYM1	se14	intra	SE-Target Pairs	19038893	0.325484103	indirect	NA
0.780766811	GBP3	se14	intra	SE-Target Pairs	72984271	0.325484103	direct	No
0	BCAR3	se14	intra	SE-Target Pairs	77808428	0.325484103	indirect	NA
0.231366091	LEPROT	se14	intra	SE-Target Pairs	49380052	0.325484103	indirect	NA
0.284351453	SLC25A33	se14	intra	SE-Target Pairs	6906551	0.325484103	indirect	NA
-1.557097092	PADI2	se14	intra	SE-Target Pairs	941670	0.325484103	indirect	NA
-0.171292133	KIF1B	se14	intra	SE-Target Pairs	6235315	0.325484103	indirect	NA
0	DUSP10	se14	intra	SE-Target Pairs	205411238	0.325484103	indirect	NA
-0.598375193	SPSB1	se14	intra	SE-Target Pairs	7153138	0.325484103	indirect	NA
1.057184101	SHE	se14	intra	SE-Target Pairs	137970248	0.325484103	direct	No
2.258524647	CCDC18	se14	intra	SE-Target Pairs	77140202	0.325484103	direct	No
0.203316514	S100A9	se14	intra	SE-Target Pairs	136824251	0.325484103	indirect	NA
-1.292843549	DDI2	se14	intra	SE-Target Pairs	562126	0.325484103	indirect	NA
-1.140513443	AKR7A2	se14	intra	SE-Target Pairs	3134362	0.325484103	indirect	NA
0.899222274	HTR1D	se14	intra	SE-Target Pairs	7016944	0.325484103	direct	No
-0.267531643	PLEKHN1	se14	intra	SE-Target Pairs	15604202	0.325484103	indirect	NA
0.029914532	RAB29	se14	intra	SE-Target Pairs	189240332	0.325484103	indirect	NA
0.633623578	GBP5	se14	intra	SE-Target Pairs	73234266	0.325484103	direct	No
1.182475609	LGR6	se14	intra	SE-Target Pairs	185657039	0.325484103	direct	No
-0.001485689	GPR157	se14	intra	SE-Target Pairs	7315049	0.325484103	indirect	NA
0.44485627	MAP3K6	se14	intra	SE-Target Pairs	11189059	0.325484103	direct	Yes
-1.710441885	PLEKHM2	se14	intra	SE-Target Pairs	495252	0.325484103	indirect	NA
0.124889017	AK5	se14	intra	SE-Target Pairs	61241583	0.325484103	indirect	NA
-0.265955842	RBP7	se14	intra	SE-Target Pairs	6448824	0.325484103	indirect	NA
-0.276657772	TMEM35B	se14	intra	SE-Target Pairs	18946670	0.325484103	indirect	NA
0.378096527	COL16A1	se14	intra	SE-Target Pairs	15665490	0.325484103	direct	No
-0.298088775	MTOR	se14	intra	SE-Target Pairs	5181670	0.325484103	indirect	NA
0.231366091	LEPR	se14	intra	SE-Target Pairs	49380052	0.325484103	indirect	NA
-0.088213217	TMCO4	se14	intra	SE-Target Pairs	3622480	0.325484103	indirect	NA
0.717666656	RAP1GAP	se14	intra	SE-Target Pairs	5491578	0.325484103	direct	Yes
0.409414511	PRKAA2	se14	intra	SE-Target Pairs	40604911	0.325484103	direct	No
-1.02885214	VPS13D	se14	intra	SE-Target Pairs	4215966	0.325484103	indirect	NA
0.880140656	ACOT11	se14	intra	SE-Target Pairs	38501851	0.325484103	direct	Yes
0.610172647	SLC41A1	se14	intra	SE-Target Pairs	189277883	0.325484103	direct	No
0.092913349	TRIM67	se14	intra	SE-Target Pairs	214792595	0.325484103	indirect	NA
0.227823496	RCAN3	se14	intra	SE-Target Pairs	8322762	0.325484103	indirect	NA
-1.52374504	FBLIM1	se14	intra	SE-Target Pairs	422925	0.325484103	indirect	NA
-0.677801732	SH2D5	se14	intra	SE-Target Pairs	4555052	0.325484103	indirect	NA
0.601753555	EDARADD	se14	intra	SE-Target Pairs	220051601	0.325484103	direct	Yes
-1.91252343	EFHD2	se14	intra	SE-Target Pairs	769688	0.325484103	indirect	NA
0.563691635	LCK	se14	intra	SE-Target Pairs	16210761	0.325484103	direct	No
0.950182175	F3	se14	intra	SE-Target Pairs	78503135	0.325484103	direct	No
-0.3594347	UBR4	se14	intra	SE-Target Pairs	3032468	0.325484103	indirect	NA
-0.120959397	PMEPA1	se60	intra	SE-Target Pairs	3927007	0.199533215	indirect	NA
-0.549582575	KCNB1	se60	intra	SE-Target Pairs	4259095	0.199533215	indirect	NA
-0.019417287	KCNS1	se60	intra	SE-Target Pairs	8629832	0.199533215	indirect	NA
1.061288902	RAE1	se60	intra	SE-Target Pairs	3564759	0.199533215	direct	Yes
